# MitoEdit: a pipeline for optimizing mtDNA base editing and predicting bystander effects

**DOI:** 10.1101/2025.01.22.634390

**Authors:** Devansh Shah, Kelly McCastlain, Ti-Cheng Chang, Gang Wu, Mondira Kundu

**Affiliations:** Department of Cell & Molecular Biology, St. Jude Children’s Research Hospital, Memphis, TN 38105, USA; Center for Applied Bioinformatics, St. Jude Children’s Research Hospital, Memphis, TN 38105, USA; Department of Bioscience and Bioengineering, Indian Institute of Technology Jodhpur, Jodhpur 342030, India

## Abstract

**Motivation:** Human mitochondrial DNA (mtDNA) mutations are causally implicated in maternally inherited mitochondrial respiratory disorders; however, the role of somatic mtDNA mutations in both late-onset chronic diseases and cancer remains less clear. Although recent advances in mtDNA base editing technology have the potential to model and characterize many of these mutations, current editing approaches are complicated by the potential for multiple unintentional edits (bystanders) that are only identifiable through empirical ‘trial and error’, thereby sacrificing valuable time and effort towards suboptimal construct development.

**Results:** We developed MitoEdit, a novel tool that incorporates empirical base editor patterns to facilitate identification of optimal target windows and potential bystander edits. MitoEdit allows users to input DNA sequences in a text-based format, specifying the target base position and its desired modification. The program generates a list of candidate target windows with a predicted number of bystander edits and their functional impact, along with flanking nucleotide sequences designed to bind TALE (transcription activator-like effectors) array proteins. *In silico* evaluations indicate that MitoEdit can predict the majority of bystander edits, thereby reducing the number of constructs that need to be tested empirically. To the best of our knowledge, MitoEdit is the first tool to automate prediction of base edits.

**Availability and implementation:** MitoEdit is freely available at Kundu Lab GitHub (https://github.com/Kundu-Lab/mitoedit).

**Contact:** Corresponding

**Supplementary information:** Supplementary data are available at *Bioinformatics* online.
