## Supplemental Table 1 for "MitoEdit: a pipeline for optimizing mtDNA base editing and predicting bystander effects"

### Sheet: Table Information
TABLE	DESCRIPTION
Table S1A. Description of MitoEdit pipelines	Abbreviations: bp, base-pairs; DddA, double-stranded DNA deaminase; TALE, transcription activator-like effectors; AD, adenine deaminase
Table S1B. MitoEdit example analysis of m.11696G>A (window sequences and bystander edit results)	Abbreviations: bp, base-pairs; [ ], identifies the target base within the window sequence; { }, identifies bystander edits within the target sequence
Table S1C. MitoEdit example analysis of m.11696G>A (predicted impact of bystander edits)	Abbreviations: AA, amino acid; SNV, single nucleotide variant
Table S1D. MITOMAP list of Confirmed LP and P mutations (n=91)	Abbreviations: LP, likely pathogenic; P, pathogenic; aaΔ, amino acid change
Table S1E. MitoEdit tabulation of targetable mutations from MITOMAP	Abbreviations:
Table S1F. MitoEdit analysis: Best Editing Windows for targetable MITOMAP mutations that are LP and P (n=54)	Abbreviations: LP, likely pathogenic; P, pathogenic; aaΔ, amino acid change; Note: The TALE columns show 'nan' when optimal flanking TALE sequences are found for a specific position, but not for the window with the fewest bystander edits.

### Sheet: Table S1A
EDITING PIPELINES
A. [Mok2020 G1333] (https://www.nature.com/articles/s41586-020-2477-4)
This pipeline predicts target windows for C.G-to-T.A conversions in a 5'-TC context using the G1333 DddA split.
1. Find all 5’-TCs on top and bottom strand of DNA sequence (NOTE: 5'-TCs on bottom strand are identified by scanning for 5'-GAs on the top strand).
2. To introduce a C>T mutation (editable C is on the top stand), generate target windows (14-18bp) with an editable C at positions 4-10bp from the 5' end (on the top strand).
3. To introduce a G>A mutation (editable C is on the bottom strand), generate target windows (14-18bp) with editable C at positions 4-10bp from the 5' end (on the bottom strand).
4. Extract a 60bp adjacent sequence (30bp on each side of the target base).
5. Use the extracted 60bp sequence to identify optimal flanking TALE sequences with the TALE-NT tool.
6. Identify all other cytosines in the target window that fulfill conditions listed in #2 and #3 and mark as bystander edit(s).
7. Mark the second C in a 5'-TCC context, where the cytosine is 4-10bp from the 5’ end on either strand, as a bystander.
8. Mark target bases with [ ] and bystander bases with { }.
9. Compile the final target windows with optimal TALE sequences, where applicable, and include potential effects of bystander edits.
B. [Mok2020 G1397] (https://www.nature.com/articles/s41586-020-2477-4)
This pipeline predicts target windows for C.G-to-T.A conversions in a 5'-TC context using the G1397 DddA split.
1. Find all 5’-TC on top and bottom strand of DNA sequence.
2. To introduce a C>T mutation (target C is on the top stand), generate target windows (14-18bp) with the target C at positions 4-7bp from the 3' end (on the top strand).
3. To introduce a G>A mutation (target C is on the bottom strand), generate target windows (14-18bp) with the target C at positions 4-7bp from the 3' end (on the bottom strand).
4. Extract a 60bp adjacent sequence (30bp on each side of the target base).
5. Use the extracted 60bp sequence to identify optimal flanking TALE sequences with the TALE-NT tool.
6. Identify all other cytosines in the target window that fulfill conditions listed in #2 and #3 and mark them as bystander edit(s).
7. Mark the second C in a 5'-TCC context, where the cytosine is 4-7bp from the 3’ end on either strand, as a bystander.
8. Mark target bases with [ ] and bystander bases with { } brackets.
9. Compile the final target windows with optimal TALE sequences, where applicable, and include potential effects of bystander edits.
C. [Mok2022 G1397 DddA11] (https://www.nature.com/articles/s41587-022-01256-8)
This pipeline predicts target windows for C.G-to-T.A conversions in a 5'-HC context (where H = A, C or T) using the modified DddA domain (DddA11).
1. Find all 5’-HC (H = A ,C, T) on the top and bottom strand of DNA sequence.
2. To introduce a C>T mutation (target C is on the top stand), generate target windows (14-18bp) with the target C at positions 4-7bp from the 3' end (on the top strand).
3. To introduce a G>A mutation (target C is on the bottom strand), generate target windows (14-18bp) with the target C at positions 4-7bp from the 3' end (on the bottom strand).
4. Extract a 60bp adjacent sequence (30bp on each side of the target base).
5. Use the extracted 60bp sequence to identify optimal flanking TALE sequences with the TALE-NT tool.
6. Identify all other cytosines in the target window that fulfill conditions listed in #2 and #3 and mark as bystander edit(s).
7. Mark target bases with [ ] and bystander bases with { }.
8. Compile the final target windows with optimal TALE sequences, where applicable, and inlcude potential effects of bystander edits.
D. [Cho sTALEDs] (https://pubmed.ncbi.nlm.nih.gov/35472302/)
This pipeline predicts target windows for A.T-to-G.C conversions in a 5'-AS or 5'-SA context (where S = C or G) using the AD domain.
1. Find all 5’-SA (S = G, C) and 5'-AS (S = G, C) on the top and bottom strand of DNA sequence.
2. To introduce a A>G mutation (target A is on the top stand), generate target windows (14-18bp) with the target A at positions 5-12bp from the end to which the AD domain is tethered.
3. To introduce a T>C mutation (target A is on the bottom strand), generate target windows (14-18bp) with the target A at positions 5-12bp from the end to which the AD domain is tethered.
4. Extract a 60bp adjacent sequence (30bp on each side of the target base).
5. Use the extracted 60bp sequence to identify optimal flanking TALE sequences with the TALE-NT tool.
6. Identify all other adenines that fulfill conditions listed in #2 and #3 and mark as bystander edit(s).
7. The pipeline accounts for both possibilities, with the AD domain present either at the 5' and 3' end which is delineated in the sTALED Type column.
8. Mark target bases with [ ] and bystander bases with { }.
9. Compile the final target windows with optimal TALE sequences, where applicable, and inlcude potential effects of bystander edits.
NOTE: If the target base is followed or preceded by an A/T, the neighboring A/T is also considered a potential bystander edit, causing the Flag CheckBystanderEffect column to display `TRUE`. However, additional studies are required to determine the reproducibility of this finding, so the position of this base is not marked or displayed.

### Sheet: Table S1B
Pipeline	Position	Reference Base	Mutant Base	Window Size	Window Sequence	Target Location	Number of Bystanders	Position of Bystanders	Optimal Flanking TALEs	Flag CheckBystanderEffect
Mok2022_G1397_DddA11	11696	G	A	14bp	GCA[G]TCATT{C}TCAT	Position 4 from the 5' end	1	[11702]	FALSE
Mok2022_G1397_DddA11	11696	G	A	14bp	CGCA[G]TCATT{C}TCA	Position 5 from the 5' end	1	[11702]	FALSE
Mok2022_G1397_DddA11	11696	G	A	14bp	GCGCA[G]T{C}ATTCTC	Position 6 from the 5' end	1	[11698]	FALSE
Mok2022_G1397_DddA11	11696	G	A	14bp	GGCGCA[G]T{C}ATTCT	Position 7 from the 5' end	1	[11698]	FALSE
Mok2022_G1397_DddA11	11696	G	A	15bp	GCA[G]TCATT{C}T{C}ATA	Position 4 from the 5' end	2	[11702, 11704]	FALSE
Mok2022_G1397_DddA11	11696	G	A	15bp	CGCA[G]TCATT{C}TCAT	Position 5 from the 5' end	1	[11702]	FALSE
Mok2022_G1397_DddA11	11696	G	A	15bp	GCGCA[G]TCATT{C}TCA	Position 6 from the 5' end	1	[11702]	FALSE
Mok2022_G1397_DddA11	11696	G	A	15bp	GGCGCA[G]T{C}ATTCTC	Position 7 from the 5' end	1	[11698]	FALSE
Mok2022_G1397_DddA11	11696	G	A	16bp	GCA[G]TCATT{C}T{C}ATAA	Position 4 from the 5' end	2	[11702, 11704]	FALSE
Mok2022_G1397_DddA11	11696	G	A	16bp	CGCA[G]TCATT{C}T{C}ATA	Position 5 from the 5' end	2	[11702, 11704]	FALSE
Mok2022_G1397_DddA11	11696	G	A	16bp	GCGCA[G]TCATT{C}TCAT	Position 6 from the 5' end	1	[11702]	FALSE
Mok2022_G1397_DddA11	11696	G	A	16bp	GGCGCA[G]TCATT{C}TCA	Position 7 from the 5' end	1	[11702]	FALSE
Mok2022_G1397_DddA11	11696	G	A	17bp	GCA[G]TCATTCT{C}ATAAT	Position 4 from the 5' end	1	[11704]	FALSE
Mok2022_G1397_DddA11	11696	G	A	17bp	CGCA[G]TCATT{C}T{C}ATAA	Position 5 from the 5' end	2	[11702, 11704]	FALSE
Mok2022_G1397_DddA11	11696	G	A	17bp	GCGCA[G]TCATT{C}T{C}ATA	Position 6 from the 5' end	2	[11702, 11704]	FALSE
Mok2022_G1397_DddA11	11696	G	A	17bp	GGCGCA[G]TCATT{C}TCAT	Position 7 from the 5' end	1	[11702]	FALSE
Mok2022_G1397_DddA11	11696	G	A	18bp	GCA[G]TCATTCT{C}ATAATC	Position 4 from the 5' end	1	[11704]	FALSE
Mok2022_G1397_DddA11	11696	G	A	18bp	CGCA[G]TCATTCT{C}ATAAT	Position 5 from the 5' end	1	[11704]	FALSE
Mok2022_G1397_DddA11	11696	G	A	18bp	GCGCA[G]TCATT{C}T{C}ATAA	Position 6 from the 5' end	2	[11702, 11704]	FALSE
Mok2022_G1397_DddA11	11696	G	A	18bp	GGCGCA[G]TCATT{C}T{C}ATA	Position 7 from the 5' end	2	[11702, 11704]	FALSE

### Sheet: Table S1C
Bystander Position	Reference Base	Mutant Base	Location On Genome	Predicted Mutation Impact	SNV Type	AA Variant	Functional Impact	MutationAssessor Score
11698	C	T	Complex 1	Predicted Benign	synonymous SNV	V313V
11702	C	T	Complex 1	Predicted Pathogenic	nonsynonymous SNV	L315F	medium	3.44
11704	C	T	Complex 1	Predicted Benign	synonymous SNV	L315L

### Sheet: Table S1D
Locus Type	Locus	Associated Diseases	Position	Allele	Reference Base	Mutant Base	aaΔ or RNA	Status of mutation on MITOMAP	Last StatusUpdate
Coding	MT-ND6	Dystonia / Leigh Disease / ataxia / ptosis / epilepsy	14487	m.14487T>C	T	C	M63V	Cfrm [P]	2022-08-08
tRNA	MT-TN	CPEO / MM	5703	m.5703G>A	G	A	tRNA Asn	Cfrm [P]	2023-02-13
Coding	MT-ND4	LHON / Progressive Dystonia	11778	m.11778G>A	G	A	R340H	Cfrm [P]	2022-08-11
tRNA, Coding	MT-CO1, MT-TS1 precursor	SNHL	7445	m.7445A>G	A	G	tRNA Ser (UCN) precursor, Term514Term	Cfrm [P]	2022-08-08
Coding	MT-ND3	Leigh Disease / Dystonia / Stroke / LDYT	10197	m.10197G>A	G	A	A47T	Cfrm [P]	2022-08-11
Coding	MT-CO2	Multisystem Disorder	7896	m.7896G>A	G	A	W104Term	Cfrm [P]	2024-02-12
Coding	MT-ND3	Leigh Disease / MELAS	10158	m.10158T>C	T	C	S34P	Cfrm [P]	2022-04-13
tRNA	MT-TK	MERRF; Other - LD / depressive mood disorder / leukoencephalopathy / HiCM / lipomas	8344	m.8344A>G	A	G	tRNA Lys	Cfrm [P]	2021-11-03
Coding	MT-ATP6	Leigh Disease / Ataxia syndromes / NARP-like disease / Episodic weakness and Charcot-Marie-Tooth	9185	m.9185T>C	T	C	L220P	Cfrm [P]	2022-08-11
Coding	MT-ATP6	NARP / Leigh Disease / MILS / other	8993	m.8993T>C	T	C	L156P	Cfrm [P]	2022-04-13
Coding	MT-ND3	Leigh Disease / ESOC	10191	m.10191T>C	T	C	S45P	Cfrm [P]	2022-08-23
Coding	MT-ND6	LHON	14484	m.14484T>C	T	C	M64V	Cfrm [P]	2022-09-12
tRNA	MT-RNR1	DEAF; autism spectrum intellectual disability; possibly antiatherosclerotic	1555	m.1555A>G	A	G	12S rRNA	Cfrm [P]	2022-12-15
Coding	MT-ATP6	FBSN / Leigh Disease / Spinocerebellar Ataxia	9176	m.9176T>C	T	C	L217P	Cfrm [P]	2022-04-13
Coding	MT-ND5	Leigh Disease / MELAS / LHON-MELAS Overlap Syndrome / negative association w Carotid Atherosclerosis	13513	m.13513G>A	G	A	D393N	Cfrm [P]	2022-04-13
Coding	MT-ND6	LDYT / Leigh Disease / dystonia / carotid atherosclerosis risk	14459	m.14459G>A	G	A	A72V	Cfrm [P]	2022-04-13
Coding	MT-ATP6	NARP / Leigh Disease / MILS / other	8993	m.8993T>G	T	G	L156R	Cfrm [P]	2022-04-13
Coding	MT-ND1	LHON	3460	m.3460G>A	G	A	A52T	Cfrm [P]	2023-04-25
tRNA	MT-TL1	MELAS / DM / MERRF-like	3271	m.3271T>C	T	C	tRNA Leu (UUR)	Cfrm [P]	2023-04-25
Coding	MT-ND5	Ataxia+PEO / MELAS, LD, LHON, myoclonus, fatigue	13094	m.13094T>C	T	C	V253A	Cfrm [P]	2022-08-11
tRNA	MT-TL1	MELAS / Leigh Syndrome / DMDF / MIDD / SNHL / CPEO / MM / FSGS / ASD / Cardiac+multi-organ dysfunction	3243	m.3243A>G	A	G	tRNA Leu (UUR)	Cfrm [P]	2020-07-29
Coding	MT-ND6	LHON	14495	m.14495A>G	A	G	L60S	Cfrm [LP]	2022-08-11
Coding	MT-ND6	LHON	14482	m.14482C>G	C	G	M64I	Cfrm [LP]	2022-07-11
Coding	MT-ATP6	Leigh Disease	9191	m.9191T>C	T	C	L222P	Cfrm [LP]	2022-03-24
Coding	MT-ND6	LHON	14482	m.14482C>A	C	A	M64I	Cfrm [LP]	2022-08-11
Coding	MT-CYB	Mitochondrial Encephalomyopathy	15242	m.15242G>A	G	A	G166Term	Cfrm [LP]	2024-01-08
Coding	MT-CYB	EXIT	15150	m.15150G>A	G	A	W135Term	Cfrm [LP]	2024-01-08
Coding	MT-ND6	LHON	14568	m.14568C>T	C	T	G36S	Cfrm [LP]	2022-08-11
Coding	MT-ATP6	Leigh Disease / Spastic Paraplegia / Spinocerebellar Ataxia	9176	m.9176T>G	T	G	L217R	Cfrm [LP]	2022-08-11
Coding	MT-CO3	Mitochondrial Encephalopathy	9952	m.9952G>A	G	A	W249Term	Cfrm [LP]	2024-02-26
Coding	MT-ND4L	LHON	10663	m.10663T>C	T	C	V65A	Cfrm [LP]	2022-06-30
Coding	MT-ND3	Leigh Disease	10254	m.10254G>A	G	A	D66N	Cfrm [LP]	2023-10-23
Coding	MT-ND4	Leigh Disease	11777	m.11777C>A	C	A	R340S	Cfrm [LP]	2022-08-11
Coding	MT-ND5	Leigh Disease / MELAS / Ca2+ downregulation	13514	m.13514A>G	A	G	D393G	Cfrm [LP]	2022-08-11
tRNA	MT-TH	MERRF-MELAS / Encephalopathy	12147	m.12147G>A	G	A	tRNA His	Cfrm [LP]	2023-01-09
tRNA	MT-TH	Maternally inherited non-syndromic deafness	12201	m.12201T>C	T	C	tRNA His	Cfrm [LP]	2023-04-17
Coding	MT-ND6	LHON / LS	14597	m.14597A>G	A	G	I26T	Cfrm [LP]	2023-08-14
tRNA	MT-TS2	DMDF / RP+SNHL	12258	m.12258C>A	C	A	tRNA Ser (AGY)	Cfrm [LP]	2023-03-28
tRNA	MT-TL2	CPEO	12276	m.12276G>A	G	A	tRNA Leu (CUN)	Cfrm [LP]	2022-11-30
tRNA	MT-TE	Reversible COX deficiency myopathy	14674	m.14674T>C	T	C	tRNA Glu	Cfrm [LP]	2023-01-23
tRNA	MT-TL2	CPEO / KSS / possible carotid atherosclerosis risk, trend toward myocardial infarction risk	12315	m.12315G>A	G	A	tRNA Leu (CUN)	Cfrm [LP]	2022-11-30
tRNA	MT-TE	MM+DMDF / Encephalomyopathy / Dementia+diabetes+ophthalmoplegia	14709	m.14709T>C	T	C	tRNA Glu	Cfrm [LP]	2023-01-23
Coding	MT-ND5	Leigh Disease	12706	m.12706T>C	T	C	F124L	Cfrm [LP]	2022-08-11
Coding	MT-ND6	MELAS / Leigh Disease	14453	m.14453G>A	G	A	A74V	Cfrm [LP]	2022-08-11
Coding	MT-ND5	Optic neuropathy/ retinopathy/ LD	13042	m.13042G>A	G	A	A236T	Cfrm [LP]	2022-06-30
tRNA	MT-TK	MNGIE-like / Progressive mito cytopathy	8313	m.8313G>A	G	A	tRNA Lys	Cfrm [LP]	2023-03-13
Coding	MT-ATP6	Ataxia syndromes	9035	m.9035T>C	T	C	L170P	Cfrm [LP]	2022-06-30
Coding	MT-ND1	MELAS / Leigh Syndrome / LDYT / BSN	3697	m.3697G>A	G	A	G131S	Cfrm [LP]	2022-08-11
Coding	MT-ND1	Leigh Syndrome	3688	m.3688G>A	G	A	A128T	Cfrm [LP]	2023-12-21
Coding	MT-ND1	LHON	3635	m.3635G>A	G	A	S110N	Cfrm [LP]	2022-08-23
Coding	MT-ND1	MELAS / Progressive Encephalomyopathy	3481	m.3481G>A	G	A	E59K	Cfrm [LP]	2023-09-26
tRNA	MT-TL1	MMC	3303	m.3303C>T	C	T	tRNA Leu (UUR)	Cfrm [LP]	2023-01-09
tRNA	MT-TL1	MM	3302	m.3302A>G	A	G	tRNA Leu (UUR)	Cfrm [LP]	2023-05-18
tRNA	MT-TL1	MELAS / Myopathy / Deafness+Cognitive Impairment	3291	m.3291T>C	T	C	tRNA Leu (UUR)	Cfrm [LP]	2022-10-03
tRNA	MT-TL1	MMC / MELAS	3260	m.3260A>G	A	G	tRNA Leu (UUR)	Cfrm [LP]	2023-05-22
tRNA	MT-TL1	MELAS / Myopathy	3258	m.3258T>C	T	C	tRNA Leu (UUR)	Cfrm [LP]	2022-08-08
tRNA	MT-TL1	MELAS; possible atherosclerosis risk	3256	m.3256C>T	C	T	tRNA Leu (UUR)	Cfrm [LP]	2023-05-18
tRNA	MT-TL1	MERRF / KSS overlap	3255	m.3255G>A	G	A	tRNA Leu (UUR)	Cfrm [LP]	2024-04-22
tRNA	MT-TL1	MELAS	3252	m.3252A>G	A	G	tRNA Leu (UUR)	Cfrm [LP]	2024-09-09
tRNA	MT-TL1	MM / MELAS with chorea-ballism	3251	m.3251A>G	A	G	tRNA Leu (UUR)	Cfrm [LP]	2024-04-22
tRNA	MT-TL1	MM / MELAS / SNHL / CPEO	3243	m.3243A>T	A	T	tRNA Leu (UUR)	Cfrm [LP]	2022-10-10
tRNA	MT-TV	Leigh Syndrome / HCM / MELAS	1644	m.1644G>A	G	A	tRNA Val	Cfrm [LP]	2020-08-20
tRNA	MT-TV	Leigh Syndrome	1624	m.1624C>T	C	T	tRNA Val	Cfrm [LP]	2024-09-24
tRNA	MT-RNR1	DEAF	1494	m.1494C>T	C	T	12S rRNA	Cfrm [LP]	2022-06-27
tRNA	MT-TF	Maternally inherited epilepsy / mito tubulointerstitial kidney disease (MITKD) / Gitelman-like syndrome	616	m.616T>C	T	C	tRNA Phe	Cfrm [LP]	2022-06-13
tRNA	MT-TF	Gitelman-like syndrome	591	m.591C>T	C	T	tRNA Phe	Cfrm [LP]	2024-07-22
Coding	MT-ND1	Progressive Encephalomyopathy / Leigh Syndrome / Optic Atrophy	3890	m.3890G>A	G	A	R195Q	Cfrm [LP]	2022-08-11
Coding	MT-ATP6	MIDD, renal insufficiency	9155	m.9155A>G	A	G	Q210R	Cfrm [LP]	2022-06-30
Coding	MT-ND1	MELAS	3946	m.3946G>A	G	A	E214K	Cfrm [LP]	2024-03-18
tRNA	MT-TM	Myopathy / MELAS / Leigh Syndrome / EXIT	4450	m.4450G>A	G	A	tRNA Met	Cfrm [LP]	2023-02-27
Coding	MT-ATP6	Mitochondrial myopathy, lactic acidosis and sideroblastic anemia (MLASA) / IgG nephropathy	8969	m.8969G>A	G	A	S148N	Cfrm [LP]	2022-08-11
Coding	MT-ATP8/6	Infantile cardiomyopathy / hyperammonemia	8528	m.8528T>C	T	C	ATP8:W55R ATP6:M1T	Cfrm [LP]	2022-06-30
tRNA	MT-TK	MICM+DEAF / MERRF / Autism / Leigh Syndrome / Ataxia	8363	m.8363G>A	G	A	tRNA Lys	Cfrm [LP]	2023-03-13
tRNA	MT-TK	MERRF	8356	m.8356T>C	T	C	tRNA Lys	Cfrm [LP]	2023-03-13
tRNA	MT-TK	Myopathy, Exercise Intolerance, CPEO-like /childhood epilepsy with SNHL & eye disease	8340	m.8340G>A	G	A	tRNA Lys	Cfrm [LP]	2023-05-22
tRNA	MT-TT	LIMM / MERRF / mito disease	15923	m.15923A>G	A	G	tRNA Thr	Cfrm [LP]	2023-06-26
Coding	MT-CO2	Mitochondrial Encephalomyopathy	7587	m.7587T>C	T	C	M1T	Cfrm [LP]	2024-03-11
tRNA	MT-TS1	PEM / MERME / MELAS	7512	m.7512T>C	T	C	tRNA Ser (UCN)	Cfrm [LP]	2024-07-08
tRNA	MT-TS1	SNHL/Deafness	7511	m.7511T>C	T	C	tRNA Ser (UCN)	Cfrm [LP]	2022-11-30
tRNA	MT-TS1	SNHL	7510	m.7510T>C	T	C	tRNA Ser (UCN)	Cfrm [LP]	2023-03-13
tRNA	MT-TS1	MM / EXIT	7497	m.7497G>A	G	A	tRNA Ser (UCN)	Cfrm [LP]	2023-04-17
Coding	MT-CO1	Multisystem Disorder	6930	m.6930G>A	G	A	G343Term	Cfrm [LP]	2024-01-22
Coding	MT-CO1	Myoglobinuria / EXIT	5920	m.5920G>A	G	A	W6Term	Cfrm [LP]	2024-01-22
tRNA	MT-TN	Multiorgan failure / myopathy	5728	m.5728T>C	T	C	tRNA Asn	Cfrm [LP]	2023-02-13
tRNA	MT-TN	CPEO+ptosis+proximal myopathy	5690	m.5690A>G	A	G	tRNA Asn	Cfrm [LP]	2023-01-09
tRNA	MT-TA	Myopathy	5650	m.5650G>A	G	A	tRNA Ala	Cfrm [LP]	2022-10-24
tRNA	MT-TW	Combined OXPHOS defects	5556	m.5556G>A	G	A	tRNA Trp	Cfrm [LP]	2024-05-28
tRNA	MT-TW	Mitochondrial myopathy	5521	m.5521G>A	G	A	tRNA Trp	Cfrm [LP]	2022-10-03
Coding	MT-ND2	EXIT with myalgia & ophthalmoplegia	4810	m.4810G>A	G	A	W114Term	Cfrm [LP]	2023-10-09
tRNA	MT-TI	MICM	4300	m.4300A>G	A	G	tRNA Ile	Cfrm [LP]	2023-05-18
tRNA	MT-TP	MM / PEO	15990	m.15990C>T	C	T	tRNA Pro	Cfrm [LP]	2022-02-13

### Sheet: Table S1E
MITOMAP Confirmed Pathogenic and Likely Pathogenic Mutations	n
Total Mutations (Likely Pathogenic + Pathogenic)	91
Targetable Mutations	54
Targetable with 0 bystander edits	18
Targetable with 1 bystander edit (synonymous/benign)	1
Targetable with 1 bystander edit (nonsynonymous)	7
Targetable with 1 bystander edit (tRNA - pathogenic)	8
Targetable with 1 bystander edit (tRNA - benign)	2
Targetable with 2 bystander edits	9
Targetable with >2 bystander edits	9

### Sheet: Table S1F
Pipeline	sTALED Type	Position	Reference Base	Mutant Base	Window Size	Window Sequence	Target Location	Number of Bystanders	Position of Bystanders	Optimal Flanking TALEs	Flag CheckBystanderEffect	LeftTALE1	RightTALE1	LeftTALE2	RightTALE2	Position Locus	Associated Diseases	aaΔ or RNA	Impact of bystander edit
Cho_G1397_sTALEDs	sTALED with AD on the right_TALE	10191	T	C	14bp	CTATA[T]CCCCCGCC	Position 9 from the 3' end	0	[0]	FALSE	TRUE	nan	nan	nan	nan	MT-ND3	Leigh Disease / ESOC	S45P
Mok2020_G1397		10254	G	A	14bp	TTT[G]ATCTAGAAAT	Position 4 from the 5' end	0	[0]	FALSE		nan	nan	nan	nan	MT-ND3	Leigh Disease	D66N
Mok2022_G1397_DddA11		12147	G	A	14bp	ATATA[G]TTTAACCA	Position 6 from the 5' end	0	[0]	FALSE						MT-TH	MERRF-MELAS / Encephalopathy	tRNA His
Mok2020_G1397		13513	G	A	14bp	AAA[G]ACCACATCAT	Position 4 from the 5' end	0	[0]	FALSE		nan	nan	nan	nan	MT-ND5	Leigh Disease / MELAS / LHON-MELAS Overlap Syndrome / negative association w Carotid Atherosclerosis	D393N
Mok2020_G1397		15150	G	A	14bp	CGT[G]AGGCCAAATA	Position 4 from the 5' end	0	[0]	FALSE		nan	nan	nan	nan	MT-CYB	EXIT	W135Term
Mok2020_G1397		1644	G	A	16bp	GGA[G]ATTTCAACTTAA	Position 4 from the 5' end	0	[0]	FALSE						MT-TV	Leigh Syndrome / HCM / MELAS	tRNA Val
Cho_G1397_sTALEDs	sTALED with AD on the right_TALE	3243	A	G	14bp	CAG[A]GCCCGGTAAT	Position 11 from the 3' end	0	[0]	FALSE						MT-TL1	MELAS / Leigh Syndrome / DMDF / MIDD / SNHL / CPEO / MM / FSGS / ASD / Cardiac+multi-organ dysfunction	tRNA Leu (UUR)
Mok2022_G1397_DddA11		3303	C	T	14bp	CTCTTCTTAA[C]AAC	Position 4 from the 3' end	0	[0]	FALSE						MT-TL1	MMC	tRNA Leu (UUR)
Mok2020_G1397		3481	G	A	14bp	AAA[G]AGCCCCTAAA	Position 4 from the 5' end	0	[0]	FALSE		nan	nan	nan	nan	MT-ND1	MELAS / Progressive Encephalomyopathy	E59K
Mok2020_G1397		3890	G	A	14bp	ACC[G]AACCCCCTTC	Position 4 from the 5' end	0	[0]	FALSE		nan	nan	nan	nan	MT-ND1	Progressive Encephalomyopathy / Leigh Syndrome / Optic Atrophy	R195Q
Mok2020_G1397		3946	G	A	14bp	ATC[G]AATACGCCGC	Position 4 from the 5' end	0	[0]	FALSE		nan	nan			MT-ND1	MELAS	E214K
Mok2020_G1397		4810	G	A	15bp	TCT[G]AGTCCCAGAGG	Position 4 from the 5' end	0	[0]	FALSE		nan	nan			MT-ND2	EXIT with myalgia & ophthalmoplegia	W114Term
Mok2022_G1397_DddA11		5556	G	A	14bp	TCA[G]TAAGTTGCAA	Position 4 from the 5' end	0	[0]	FALSE						MT-TW	Combined OXPHOS defects	tRNA Trp
Mok2020_G1397		5920	G	A	14bp	CGTT[G]ACTATTCTC	Position 5 from the 5' end	0	[0]	FALSE						MT-CO1	Myoglobinuria / EXIT	W6Term
Mok2020_G1397		8340	G	A	14bp	ATTAA[G]AGAACCAA	Position 6 from the 5' end	0	[0]	FALSE		nan	nan	nan	nan	MT-TK	Myopathy, Exercise Intolerance, CPEO-like /childhood epilepsy with SNHL & eye disease	tRNA Lys
Mok2020_G1397		8363	G	A	14bp	AGT[G]AAATGCCCCA	Position 4 from the 5' end	0	[0]	FALSE		nan	nan	nan	nan	MT-TK	MICM+DEAF / MERRF / Autism / Leigh Syndrome / Ataxia	tRNA Lys
Cho_G1397_sTALEDs	sTALED with AD on the right_TALE	8993	T	C	14bp	TAGCCC[T]GGCCGTA	Position 8 from the 3' end	0	[0]	TRUE		T ACTCATTCAACCAA	CGCCTAACCGCTAACATT A	T ACTCATTCAACCAA	CGCCTAACCGCTAAC A	MT-ATP6	NARP / Leigh Disease / MILS / other	L156P
Mok2020_G1397		9952	G	A	14bp	TTT[G]ACTATTTCTG	Position 4 from the 5' end	0	[0]	FALSE		nan	nan	nan	nan	MT-CO3	Mitochondrial Encephalopathy	W249Term
Cho_G1397_sTALEDs	sTALED with AD on the right_TALE	10158	T	C	14bp	TAG{A}AAAA[T]CCACC	Position 6 from the 3' end	1	[10153]	FALSE	TRUE					MT-ND3	Leigh Disease / MELAS	S34P	nonsynonymous SNV mutation
Mok2020_G1397		12276	G	A	14bp	AA{G}[G]ATAACAGCTA	Position 4 from the 5' end	1	[12275]	FALSE	TRUE	nan	nan			MT-TL2	CPEO	tRNA Leu (CUN)	pathogenic tRNA mutation
Mok2022_G1397_DddA11		12315	G	A	14bp	TTTT[G]{G}TGCAACTC	Position 5 from the 5' end	1	[12316]	FALSE	TRUE	nan	nan	nan	nan	MT-TL2	CPEO / KSS / possible carotid atherosclerosis risk, trend toward myocardial infarction risk	tRNA Leu (CUN)	pathogenic tRNA mutation
Mok2022_G1397_DddA11		14568	C	T	14bp	CGACCACA{C}[C]GCTA	Position 5 from the 3' end	1	[14567]	FALSE	TRUE					MT-ND6	LHON	G36S	nonsynonymous SNV mutation
Cho_G1397_sTALEDs	sTALED with AD on the right_TALE	14709	T	C	14bp	GATA[T]G{A}AAAACCA	Position 10 from the 3' end	1	[14711]	FALSE	TRUE					MT-TE	MM+DMDF / Encephalomyopathy / Dementia+diabetes+ophthalmoplegia	tRNA Glu	pathogenic tRNA mutation
Mok2022_G1397_DddA11		15242	G	A	14bp	CTGA[G]{G}AGGCTACT	Position 5 from the 5' end	1	[15243]	FALSE	TRUE					MT-CYB	Mitochondrial Encephalomyopathy	G166Term	nonsynonymous SNV mutation
Mok2022_G1397_DddA11		3697	G	A	14bp	TGATC[G]{G}CGCACTG	Position 6 from the 5' end	1	[3698]	FALSE	TRUE	nan	nan	nan	nan	MT-ND1	MELAS / Leigh Syndrome / LDYT / BSN	G131S	nonsynonymous SNV mutation
Mok2022_G1397_DddA11		4450	G	A	14bp	TGTT{G}[G]TTATACCC	Position 6 from the 5' end	1	[4449]	FALSE	TRUE	nan	nan	nan	nan	MT-TM	Myopathy / MELAS / Leigh Syndrome / EXIT	tRNA Met	pathogenic tRNA mutation
Mok2022_G1397_DddA11		5521	G	A	14bp	TTA[G]{G}TTAAATACA	Position 4 from the 5' end	1	[5522]	FALSE	TRUE	nan	nan	nan	nan	MT-TW	Mitochondrial myopathy	tRNA Trp	pathogenic tRNA mutation
Mok2022_G1397_DddA11		591	C	T	14bp	ATGTAGCTTA[C]{C}TC	Position 4 from the 3' end	1	[592]	FALSE	TRUE					MT-TF	Gitelman-like syndrome	tRNA Phe	benign tRNA mutation
Cho_G1397_sTALEDs	sTALED with AD on the right_TALE	616	T	C	14bp	GAAAA[T]G{T}TTAGAC	Position 9 from the 3' end	1	[618]	FALSE	TRUE	nan	nan	nan	nan	MT-TF	Maternally inherited epilepsy / mito tubulointerstitial kidney disease (MITKD) / Gitelman-like syndrome	tRNA Phe	pathogenic tRNA mutation
Mok2022_G1397_DddA11		6930	G	A	14bp	GCCCTA[G]{G}ATTCAT	Position 7 from the 5' end	1	[6931]	TRUE	TRUE	T CTGCTGCAGTGCTCTGA	CTTTCTTTTCACCGT A	T GCTGCAGTGCTCTGA	CTTTCTTTTCACCGT A	MT-CO1	Multisystem Disorder	G343Term	nonsynonymous SNV mutation
Cho_G1397_sTALEDs	sTALED with AD on the right_TALE	7445	A	G	14bp	TAG[A]C{A}AAAAAGGA	Position 11 from the 3' end	1	[7447]	FALSE						MT-CO1, MT-TS1 precursor	SNHL	tRNA Ser (UCN) precursor, Term514Term	pathogenic tRNA mutation
Mok2022_G1397_DddA11		7497	G	A	17bp	CAT[G]{G}CCTCCATGACTT	Position 4 from the 5' end	1	[7498]	FALSE	TRUE					MT-TS1	MM / EXIT	tRNA Ser (UCN)	benign tRNA mutation
Cho_G1397_sTALEDs	sTALED with AD on the right_TALE	7587	T	C	14bp	ATC{T}TAA[T]GGCACA	Position 7 from the 3' end	1	[7583]	FALSE	TRUE	nan	nan	nan	nan	MT-CO2	Mitochondrial Encephalomyopathy	M1T	pathogenic tRNA mutation
Mok2022_G1397_DddA11		7896	G	A	15bp	AAT[G]{G}TACTGAACCT	Position 4 from the 5' end	1	[7897]	FALSE	TRUE	nan	nan	nan	nan	MT-CO2	Multisystem Disorder	W104Term	nonsynonymous SNV mutation
Cho_G1397_sTALEDs	sTALED with AD on the right_TALE	8528	T	C	14bp	AACC{A}AAA[T]GAACG	Position 6 from the 3' end	1	[8524]	FALSE	TRUE	nan	nan	nan	nan	MT-ATP8/6	Infantile cardiomyopathy / hyperammonemia	ATP8:W55R ATP6:M1T	synonmous SNV mutation
Cho_G1397_sTALEDs	sTALED with AD on the right_TALE	9191	T	C	14bp	TACC[T]GC{A}CGACAA	Position 10 from the 3' end	1	[9194]	FALSE		nan	nan	nan	nan	MT-ATP6	Leigh Disease	L222P	nonsynonymous SNV mutation
Cho_G1397_sTALEDs	sTALED with AD on the right_TALE	10663	T	C	14bp	TAG[T]C{T}T{T}GCCGCC	Position 11 from the 3' end	2	[10665, 10667]	FALSE						MT-ND4L	LHON	V65A
Cho_G1397_sTALEDs	sTALED with AD on the right_TALE	13514	A	G	14bp	CTCC{A}A{A}G[A]CCACA	Position 6 from the 3' end	2	[13510, 13512]	FALSE		nan	nan	nan	nan	MT-ND5	Leigh Disease / MELAS / Ca2+ downregulation	D393G
Cho_G1397_sTALEDs	sTALED with AD on the right_TALE	14484	T	C	14bp	CA[T]C{A}T{T}CCCCCTA	Position 12 from the 3' end	2	[14486, 14488]	FALSE	TRUE	nan	nan	nan	nan	MT-ND6	LHON	M64V
Mok2022_G1397_DddA11		1494	C	T	17bp	ACCGCCCGTCA{C}[C]{C}TCC	Position 5 from the 3' end	2	[1493, 1495]	FALSE	TRUE					MT-RNR1	DEAF	12S rRNA
Cho_G1397_sTALEDs	sTALED with AD on the right_TALE	1555	A	G	14bp	TAG{A}GG{A}G[A]CAAGT	Position 6 from the 3' end	2	[1550, 1553]	FALSE						MT-RNR1	DEAF; autism spectrum intellectual disability; possibly antiatherosclerotic	12S rRNA
Mok2022_G1397_DddA11		15990	C	T	14bp	CCATTAGCA{C}[C]{C}AA	Position 4 from the 3' end	2	[15989, 15991]	FALSE	TRUE					MT-TP	MM / PEO	tRNA Pro
Cho_G1397_sTALEDs	sTALED with AD on the right_TALE	3271	T	C	14bp	CTTAAA{A}C[T]{T}TACA	Position 6 from the 3' end	2	[3269]	FALSE	TRUE					MT-TL1	MELAS / DM / MERRF-like	tRNA Leu (UUR)
Cho_G1397_sTALEDs	sTALED with AD on the right_TALE	5690	A	G	14bp	CAC{T}T[A]G{T}TAACAG	Position 9 from the 3' end	2	[5688, 5692]	FALSE	TRUE	nan	nan	nan	nan	MT-TN	CPEO+ptosis+proximal myopathy	tRNA Asn
Cho_G1397_sTALEDs	sTALED with AD on the right_TALE	9185	T	C	14bp	TAG{T}A{A}GCC[T]CTAC	Position 5 from the 3' end	2	[9179, 9181]	FALSE		nan	nan	nan	nan	MT-ATP6	Leigh Disease / Ataxia syndromes / NARP-like disease / Episodic weakness and Charcot-Marie-Tooth	L220P
Cho_G1397_sTALEDs	sTALED with AD on the right_TALE	12706	T	C	14bp	ATC[T]{T}CC{T}AATTAC	Position 11 from the 3' end	3	[12707, 12710]	FALSE	TRUE	nan	nan	nan	nan	MT-ND5	Leigh Disease	F124L
Cho_G1397_sTALEDs	sTALED with AD on the right_TALE	3291	T	C	14bp	GT{T}C{A}A{T}[T]CCTCTT	Position 7 from the 3' end	3	[3286, 3288]	FALSE	TRUE	nan	nan	nan	nan	MT-TL1	MELAS / Myopathy / Deafness+Cognitive Impairment	tRNA Leu (UUR)
Cho_G1397_sTALEDs	sTALED with AD on the right_TALE	5728	T	C	14bp	TTC{A}A{T}C[T]{A}CTTCT	Position 7 from the 3' end	3	[5724, 5726, 5729]	FALSE	TRUE					MT-TN	Multiorgan failure / myopathy	tRNA Asn
Cho_G1397_sTALEDs	sTALED with AD on the right_TALE	9035	T	C	14bp	GCC{A}CC{T}{A}C[T]CATG	Position 5 from the 3' end	3	[9029, 9032, 9033]	FALSE		nan	nan			MT-ATP6	Ataxia syndromes	L170P
Cho_G1397_sTALEDs	sTALED with AD on the right_TALE	9155	A	G	14bp	CC{T}TAA{T}CC[A]{A}GCC	Position 5 from the 3' end	3	[9148, 9152]	FALSE	TRUE	nan	nan	nan	nan	MT-ATP6	MIDD, renal insufficiency	Q210R
Cho_G1397_sTALEDs	sTALED with AD on the right_TALE	9176	T	C	14bp	TTC[T]{A}G{T}A{A}GCCTC	Position 11 from the 3' end	3	[9177, 9179, 9181]	FALSE	TRUE	nan	nan	nan	nan	MT-ATP6	FBSN / Leigh Disease / Spinocerebellar Ataxia	L217P
Cho_G1397_sTALEDs	sTALED with AD on the right_TALE	13094	T	C	14bp	GC{A}C{T}AT{A}G[T]{T}GTA	Position 5 from the 3' end	4	[13087, 13089, 13092]	FALSE	TRUE	nan	nan			MT-ND5	Ataxia+PEO / MELAS, LD, LHON, myoclonus, fatigue	V253A
Cho_G1397_sTALEDs	sTALED with AD on the right_TALE	3302	A	G	14bp	CTC{T}{T}C{T}T{A}[A]CAAC	Position 5 from the 3' end	4	[3296, 3297, 3299]	FALSE	TRUE	nan	nan			MT-TL1	MM	tRNA Leu (UUR)
Cho_G1397_sTALEDs	sTALED with AD on the right_TALE	8344	A	G	14bp	ATTA{A}G{A}G{A}[A]CCAA	Position 5 from the 3' end	4	[8339, 8341, 8343]	FALSE	TRUE	nan	nan	nan	nan	MT-TK	MERRF; Other - LD / depressive mood disorder / leukoencephalopathy / HiCM / lipomas	tRNA Lys
